# Strong regulatory effects of *vgll3* genotype on reproductive axis gene expression in immature male Atlantic salmon

**DOI:** 10.1101/2021.08.08.455548

**Authors:** Ehsan Pashay Ahi, Marion Sinclair-Waters, Jacqueline Moustakas-Verho, Shadi Jansouz, Craig R. Primmer

## Abstract

Age at maturity is a major contributor to the diversity of life history strategies in organisms. The process of maturation is influenced by both genetics and the environment, and includes changes in levels of sex hormones and behavior, but the specific factors leading to variation in maturation timing are not well understood. *gnrh1* regulates the transcription of gonadotropin genes at the onset of puberty in many species, but this gene is lacking in certain teleost species including Atlantic salmon (*Salmo salar*), which raises the possibility of the involvement of other important regulatory factors during this process. Earlier research has reported a strong association of alternative alleles of the *vgll3* gene with maturation timing in Atlantic salmon, suggesting it as a potential candidate regulating reproductive axis genes. Here, we investigated the expression of reproductive axis genes in immature Atlantic salmon males with different *vgll3* genotypes during the spawning period. We detected strong *vgll3* genotype-dependent differential expression of reproductive axis genes (such as *fshb*, *lhb*, *amh* and *igf3*) tested in the pituitary, and testis of one-year-old immature male Atlantic salmon. In addition, we observed differential expression of *jun* (*ap1*) and *nr5a1b* (*sf1*), potential upstream regulators of gonadotropins in the pituitary, as well as *axin2, id3*, *insl3*, *itch*, *ptgs2a* and *ptger4b*, the downstream targets of *amh* and *igf3* in the testis. Hereby, we provide evidence of strong *vgll3* genotype-dependent transcriptional regulation of reproductive axis genes prior to sexual maturation together with models for distinct actions of *vgll3* genotypes on the molecular processes controlling spermatogenesis in Atlantic salmon.
