## Supplementary Data for "Strong regulatory effects of *vgll3* genotype on reproductive axis gene expression in immature male Atlantic salmon"

### Sheet: Primers
	qPCR Primer sequences and information about candidate genes.
	Symbol	Gene Description	Primer Sequence (5’- 3’)	Product Size (bp)	Efficiency (E %)	Melting Temperature (°C)	Accession ID
	actb1	actin, beta 1	F_ GGCATCGCTGACAGGATGC	77	104.7	81.2 ± 0.3	NM_001123525.1
			R_ GGAGGGGCGATGATCTTGATCT
	amh	anti-Mullerian hormone	F_ GAAGCACCAGCAGGTGTTGG	182	93.8	85.2 ± 0.3	NM_001123585.1
			R_ AGGGACACGGTGAGACTGTG
	axin2	axin 2 (conductin, axil)	F_ GGTACCTGCCCACCCTAAATGA	142	103.2	82.2 ± 0.2	XM_014202981.1
			R_ CCCTTCTCCATCACCTCCACC
	elf1a	eukaryotic translation elongation factor 1 alpha 1, like 1	F_ GCCTACCCTCCCCTTGGC	107	103.7	80.5 ± 0.3	NM_001141909.1
			R_ GTCACCTTGCCAGTGCTGG
	foxo1a	forkhead box O1 a	F_ GTCAGAAATGGCGAGTTCTCTAGGC	102	93.1	81.5 ± 0.3	XM_014163676.1
			R_ TGGGTGTTCTTGGGAGAGAGGA
	foxp3b	forkhead box P3b	F_ TGTGCGAGTGGAGGGAGG	103	97.2	80.9 ± 0.3	NM_001198847.2
			R_ CCATTTCACATGATGATCCCTGTGGT
	fshb	follicle stimulating hormone subunit beta	F_ GTGGAGAGAGAGGACTGTCACG	98	108.3	79.02 ± 0.2	XM_014126338.1
			R_ TGCTCTGATAGTTCAGATCCGTCGT
	fshr	follicle stimulating hormone receptor	F_ GGTAAGCAGCTACAGCAAGGTGA	146	104.2	84.3 ± 0.3	XM_014179976.1
			R_ CGGACAGGTAGATGCTCAGGTAG
	g6pd	glucose-6-phosphate dehydrogenase	F_ GATCTTCACTCCCCTCCTCCATC	79	95.2	78.63 ± 0.3	XR_001321170.1
			R_ TGGTCCACGACTTCCATAGGTG
	gapdh	glyceraldehyde-3-phosphate dehydrogenase	F_ CCGCTCCTCAATCTTTGACGC	81	97.7	80.22 ± 0.3	XM_014141819.1
			R_ TCGTTGTCGTACCATGAGACCAG
	gnrh2	gonadotropin releasing hormone 2	F_ AGCTACCTGAGACCCCAGC	109	93.5	81.3 ± 0.3	XM_014132262.1
			R_ GCCACGGTTGATAGGTTGCC
	gnrh3a	gonadotropin releasing hormone 3a	F_ CCATCAGGATGATGGACACAGGT	188	96.4	86.2 ± 0.4	XM_014206827.1
			R_ GGACAGAACTGTTCTTGAATGCTCCA
	gnrh3b	gonadotropin releasing hormone 3b	F_ AGCATCAAGATGATGGACACAGGA	186	108.1	83.4 ± 0.3	XM_014154459.1
			F_ AGCATCAAGATGATGGACACAGGA
	hprt1	hypoxanthine phosphoribosyltransferase 1	F_ GACTCATCCTTGACAGGACAGAGAG	89	104.3	78.2 ± 0.3	XM_014212855.1
			R_ CTTGAGCACGCAGAGAGCC
	id3	inhibitor of DNA binding 3	F_ CGACAACCACGCCTGACTTG	171	97.3	83.7 ± 0.3	XM_014210107.1
			R_ CTGCCCCTCTTATCCTCTAACCC
	igf3	insulin-like growth factor 3	F_ CCTCACGTCTCAGCAAGTTATGGAG	106	109.2	79.8 ± 0.3	XM_014146080.1
			R_ GGTCTGCCTCTGTTCATCATGACTT
	insl3	insulin-like 3 (Leydig cell)	F_ CCCGTCAACCACCACAGG	92	103.7	80.35 ± 0.2	MF062497.1
			R_ GTCACCACATCTTCACCAGTCTCT
	itch	itchy E3 ubiquitin protein ligase	F_ CTCCTACATCAACCCTGACCACC	92	99.2	80.7 ± 0.3	XM_014132219.1
			R_ CCGTGTCGATGAACTTCCCATG
	jun	Jun proto-oncogene, AP-1 transcription factor subunit	F_ ACTCCGACCTGGCTTCCAC	148	94.2	80.35 ± 0.4	XM_014216828.1
			R_ CTTCCCCAAGTGTCCTCTCCTC
	lhb	luteinizing hormone subunit beta	F_ GAACCCTTTGAGTCCTTCAGGCT	86	107.7	79.3 ± 0.3	NM_001173671.1
			R_ AGGAGAATACACAGGAACAGGGAGA
	lhr	luteinizing hormone/choriogonadotropin receptor	F_ GCTACAGCAGGGTGAGCATG	85	96.1	80.7 ± 0.3	XM_014179976.1
			R_ GTTGAAGAAGAGGAGCAGGAGGATG
	nr5a1a	nuclear receptor subfamily 5, group A, member 1a	F_ ACCATTGATGGTAGGCGTAATGGAC	139	106.2	83.2 ± 0.2	XM_014171646.1
			R_ TGTCCTCTTGAAGAAGCCCTTACAAC
	nr5a1b	nuclear receptor subfamily 5, group A, member 1b	F_ GGGGGCAAGGGTCAGGA	138	107.3	84.3 ± 0.2	XM_014143572.1
			R_ GCAGCTTCATCTGATCTCCCACC
	pitx1	paired-like homeodomain 1	F_ CTCATTTCACCAGCCAGCAGC	132	109.8	80.1 ± 0.3	XM_014198241.1
			R_ TGAACCACACCCTGACTCTGG
	ptger4b	prostaglandin E receptor 4 (subtype EP4) b	F_ CCAGATGGTAATTCTGCTCATCGCT	79	95.5	78.77 ± 0.3	KM502965.1
			R_ CACAAACACCCGCAGCACT
	ptgs2a	prostaglandin-endoperoxide synthase 2a	F_ CGTTACCAGTCTCTCAATGCCTACA	88	103.5	81.3 ± 0.4	XM_014139742.1
			R_ CCAGCTCTGTCTCTCCTGTGAG
	rna18s	RNA, ribosomal 18S	F_ ACTCAACACGGGAAACCTCACC	121	95.1	84.5 ± 0.3	FJ710886.1
			R_ CCAGACAAATCGCTCCACCAAC
	rps20	ribosomal protein S20	F_ TTGGAGAAGGTATGTGCAGACCTT	92	106.1	80.3 ± 0.2	XM_014180600.1
			R_ CGCAGAGTCTTGGTGGGC

### Sheet: t-tests P values
		gnrh2	gnrh3a	gnrh3b	fshb	lhb	foxo1a	jun	nr5a1b	pitx1	lhr	fshr	Igf3	amh	ptger4b	ptgs2a	insl3	ptger2a	axin2	itch	id3
	EE vs EL	0.0093816	0.0565364	0.0566261	2.61472e-08	2.9316e-06	0.840602	2.68153e-06	2.15255e-07	0.113873	0.883086	0.135403	1.65082e-05	4.5871e-05	0.000426413	0.00952255	1.00125e-06	0.000373079	0.000349747	0.000162783	0.000519109
	EE vs LL	0.0913769	0.158353	0.192222	5.28249e-06	1.40158e-05	0.125823	3.49071e-07	1.29465e-06	0.645696	0.137181	0.359669	5.04709e-05	9.74785e-05	0.0048991	0.0378399	2.51983e-06	0.00581001	0.00669331	0.00545603	0.000257577
	EL vs LL	0.509299	0.533701	0.483428	0.697696	0.594804	0.0698037	0.0374101	0.00140775	0.330124	0.0618006	0.871062	0.937938	0.514346	0.558177	0.553679	0.258123	0.770713	0.260636	0.850257	0.109088
